# Identification of a functional non-coding variant in the GABA_A_ receptor α2 subunit of the C57BL/6J mouse reference genome: Major implications for neuroscience research

**DOI:** 10.1101/540211

**Authors:** Megan K. Mulligan, Timothy Abreo, Sarah M. Neuner, Cory Parks, Christine E. Watkins, M. Trevor Houseal, Thomas M. Shapaker, Michael Hook, Haiyan Tan, Xusheng Wang, Jesse Ingels, Junmin Peng, Lu Lu, Catherine C. Kaczorowski, Camron D. Bryant, Gregg E. Homanics, Robert W. Williams

## Abstract

GABA type-A (GABA-A) receptors containing the α2 subunit (*Gabra2*) are expressed in most brain regions and are critical in modulating inhibitory synaptic function. Genetic variation at the GABRA2 locus has been implicated in epilepsy, affective and psychiatric disorders, alcoholism and drug abuse. *Gabra2* expression varies as a function of genotype and is modulated by sequence variants in several brain structures and populations, including F2 crosses originating from C57BL/6J (B6J) and the BXD recombinant inbred family derived from B6J and DBA/2J. Here we demonstrate a global reduction of *Gabra2* brain mRNA and protein in the B6J strain relative to other inbred strains, and identify and validate the causal mutation in B6J. The mutation is a single base pair intronic deletion located adjacent to a splice acceptor site that only occurs in the B6J reference genome. The deletion became fixed in B6J between 1976 and 1991 and is now pervasive in many engineered lines, BXD strains generated after 1991, the Collaborative Cross, and the majority of consomic lines. Repair of the deletion using CRISPR-*Cas9* mediated gene editing on a B6J genetic background completely restored brain levels of *Gabra2* mRNA and protein. Comparison of transcript expression in hippocampus, cortex, and striatum between B6J and repaired genotypes revealed alterations in GABA-A receptor subunit expression, especially in striatum. These results suggest that naturally occurring variation in GABRA2 levels between B6J and other substrains or inbred strains may also explain strain differences in anxiety-like or alcohol and drug response traits related to striatal function. Characterization of the B6J private mutation in the *Gabra2* gene is of critical importance to molecular genetic studies in neurobiological research as this strain is widely used to generate genetically engineered mice and murine genetic populations, and is the most widely utilized strain for evaluation of anxiety-like, depression-like, pain, epilepsy, and drug response traits that may be partly modulated by *Gabra2* function.
