## Supplemental Table 1 for "Identification of a functional non-coding variant in the GABA_A_ receptor α2 subunit of the C57BL/6J mouse reference genome: Major implications for neuroscience research"

### Sheet: Sheet1
STable 1. Summary of Predicted Off-Targets.
Off-Target Sequence	Position of Mismatches in Target Sequence	Number of Mismatches	mit Off-target Score	cfd Off-target Score	Chr	Mb Start	Mb End	Strand	Locus Type	Locus	Locus Target Sequence	Left Primer	Right Primer	Left Primer length	Right Primer Length	Product Size	Name	Status
TGAATCATAAACTTATATTTAGG	*....**....*........	4	0.290869	0.861244	4	38530260	38530282	+	intergenic	Gm12380-Gm12381	TTTTAATAGTTCTCTAGTTCTTTTAGAAAGATGTTAACTTGTTATCATTG AATTTTGATCTGCTAATTATGGTACTTTATTCATCAAATGATACCACTAA ATTTATTTAAAAGAATTTAAATGAAAAAGTGTTAAATATACTAAAAAAAT CCTAATATTTAGTTTTGTAAACTATAGTTCAAATAGGCAAATGTTCGTTC [TGAATCATAAACTTATATTTAGG]ATAAAAAGCACATTTGTTTTATTTTTA TTTTCTAAATTTCTTATTAAATACTTTCTTTATTTACATTTCAAATGTTA TCCCCTTTCCTGGTTTCCCTTCTGTAAACCCTCTATCCTATACCCCCTCA CCCTGCTTCTATGAGGGTGTTCCCCTAACCCACCACCCAC…	ACTTGTTATCATTGAATTTTGATCTGC	GTGGGGGAATTCCAGGTCTG	27	22	384	OTA-1	No Off-target Effect
TGAATCGAATATTTATATTTGGG	*....*.*.*..........	4	0.797206	0.641711	14	111975305	111975327	-	intergenic	Gm22764-Gm4822	TTCTCAGTTACCTTCATAAAATGGGAACATTTGATTAACCTCTTAAAACT GTAAAGTTGTTTTTGCAAATCTTTTGCAAATAATGAATGCATGGGGGAGA TTATCCAGCTACATGTTTAATGTATGTTGTGCAATTATAATGTTCCCACA AGTATAGTCTATACATGTATGAGTTCAAAGTTTGTCAAAAATGTAAAATA [CCCAAATATAAATATTCGATTCA]AATATGTCTTCTTCATAGACAAATAAT TACAATTATGGTTTATTATTTTCAATATATAGAGTTGACATATGGACATC TTAAATTCATTGGTCTTAAGAATAAACACTAAGAAACTAAATTTCTGTAT TGTCTTACCTTACCACATTCTAA	TCAGTTACCTTCATAAAATGGGAACA	TGTGGTAAGGTAAGACAATACAGA	26	24	364	OTA-2	No Off-target Effect
TGAACTGTGAATTTAAATTTGGG	*...*...*......*....	4	0.166396	0.606061	15	48424145	48424167	+	intron	Csmd3	GTAAGAGGAAGGTATCGCTAGATGAGTCACGTGACTCTAGCATCGAGATT TGAAACAACAAAAAGCCCTGAGGTCCCCTGCTGTGGGGAATGGCAGGCTG CTCTGAGTTAGAAGAAGAAAGAACTTGCCTACTTTTTAGGGCAGAGGGAT [TGAACTGTGAATTTAAATTTGGG]ATTATTTACTTTTAGGGTAGATTTATA TACAGATTCTGTCTAAATCACATGGTGGTGGATTTTTACCTCAGTTTGGA ACAAGGATAGGAAAAATTAGTCACTGACTCTAGAGTAGAGAGGCAGTGAT AATATTGCCTGCTATGCACAGGT	TCGCTAGATGAGTCACGTGAC	CCTGTGCATAGCAGGCAATA	21	20	308	OTA-3	No Off-target Effect
GAAATTATATAATTATATTTTGG	.*....*..*.*........	4	0.442793	0.597285	8	54193894	54193916	-	intergenic	Vegfc-Spcs3	CGAACAAAGAATGTATGACAAAGCCTCTACAGGTGTAAATTAATTCTACA GAAGTAAAAATACACTTATTTTATAACATTGTCCTAAGTACAAATACAAC TCAAAATGAACTGGGCCAGAATGTTCTTGGAGCTATTGCCTTTAAAGTCA TGCCCTCACTTTAAACCATAGGCATTATTTGTCAAATTGATTTTATTAAA [CCAAAATATAATTATATAATTTC]CCCTTTATCTCCCATTCTCCTCCTTTA ATCACTTCCATGAATCCTTGTCCCCTTTTTAACCATTGTTACAGGCACAA GCATTATTACACCAAATTCATATTCCTTAATTCTGTCTGCGTTTGTGAAA AGCTGTTGTACCAAAGACATCATTTTTTGTCCCAGATTTC…	CGAACAAAGAATGTATGACAAAGCC	AGACCTAGCCAGATGGGGAA	25	20	402	OTA-4	No Off-target Effect
GAAATAATAAAATTATATTTAGG	.*...**....*........	4	0.290869	0.586667	3	20870292	20870314	+	intergenic	Agtr1b-Gm7488	TTTAAGGGGTATAAACTCTCTTTTGGTGAGTTCTGGTTAGTTATTTCATT TCTCATTATTTTTCCAATCTTCTAAATTCTTGTATTTATTTTTATTTTCT TTAGGCATAATTCAAGATCAGAGAAATCTATTCTGACAATTGGAATAATT [GAAATAATAAAATTATATTTAGG]TATCTATAGTTGTATGATATCTTACTC TTCTAATTGCAAAGAAATTTGGAGTTTACAGGGTAACAATTAGCTTTAAG TGGATGTAAAAAACACTTCACAATGATGGAGGTATAATGGGATAAACTTC ATGTTGAAAAGTCAAGAATCACT	ACTCTCTTTTGGTGAGTTCTGGT	AGTGATTCTTGACTTTTCAACATGA	23	25	309	OTA-5	No Off-target Effect
AAAATAGTATATTTATATTTTGG	**...*...*..........	4	0.797206	0.582353	1	155302409	155302431	+	intron	Xpr1	GAATTAAGGTTCAGTGTGGTGTTACTTTTTATAATTAATGTTATATAGAG AAATAATTTATTTATACAGTAGTTTATATATTAAAACAATTATAGCTGTT TGAAAAATCAGCACAATAACAGCAGAAAATGGCAATTACTAATTAGAAAA [AAAATAGTATATTTATATTTTGG]TTTTCTGGTTCCATCAGGTCTTTAGCC AATCTTGTTGAGATAGTCTGTAAAAGAGTTTTTTCCCCTGTGAGGACATT ACAACAGAATATATTAACTTCCAAAAGAGTTAATGTTTTGAGCTACTTTC AATAGTAAGGCAAAAATGAGAAC	AGGTTCAGTGTGGTGTTACTT	TGCCTTACTATTGAAAGTAGCTCA	21	24	306	OTA-6	No Off-target Effect
TGAATTGTATACATATATTTTGG	*........*.**.......	4	0.263598	0.578709	11	38995594	38995616	+	intergenic	Gm23520-Gm12131	ACGTCTTACTCAAGTATGTGATAAACCCATCTTTATCATCATCTTATTTT ATTCAGATGAGTAGAAAAAGAGGGATTAATCTTTATTGATTTAATGATAA TAATAATAATAATAAGAAGAAGAAGCAAGGTACTCAGTAATTCAGCAAAA TTTCCCAATAAGTCTAGGCATGATATAACAGGAATATTATTGGAACCGAA [TGAATTGTATACATATATTTTGG]TAAATAATATTAACTAGGAGCTTGCTT TGCATGTAATCACAAAACAGAAAATCAAAAACGTACAAAAATCAACAATT ATTAGACTTAAGGAATATGTTCCAGACAATTAACTTTTCTAAATACATAA ATATACACCTAATTCTTTTATCATTGATAAGTTTATCTTT…	ACTCAAGTATGTGATAAACCCATCT	TGGGTAAATAAGTCACTAACTGAAAGA	25	27	405	OTA-7	Re-sequencing Failure
TGAATAGGAAATTTAAATTTGGG	*....*.*.......*....	4	0.164762	0.577778	12	66795667	66795689	-	intron	MDGA2/Mdga2	CAGATCTGCCAGGCCTGCATGCTTTCCATCCAAGGCCAAGCACCAAACCT CCACATACGGTCTATGAAGTTTGAATATAATTGTAAATTAACTAAATTTC ATTTAACTCGATTTAATACTCATTGATTTAGTTATTAAACACCATTTAGT TAAATATTCTGTTATTTCCTAATATGGCAGGTCATAAAGTTTAACACTAC AAATCTCTAGTATCTTGAAAACAATGCAAACATCTAACATGTTTTAAAAG TGAACACATGGTTCTTTTTGATTTGCCTTACTTAATTTTGGTAATGCTTA GGAGCTTTATACAAAGTAGGTTGGTAGCAAAATGTGACAGGAAAACTCCT [TGAATAGGAAATTTAAATTTGGG]CTGGTTAGATGGCTCAT…	GATCTGCC AGGCCTGCAT G	TACCCCCGCTCTGTGATACA	19	21	671	OTA-8	Re-sequencing Failure
AGTACAGTAAATTTATATTTTGG	*.*.**..............	4	0.778439	0.550588	2	66806657	66806679	-	intergenic	Scn7a-Gm13600	TACATTGTAAATAGTACATTATAACAACCGCAAAAAATTTTAAAAAATGT TCAAAAAAGTGTACAAGCTAAAATGACTCTTTTTGGGGGGGAAACGTCAT GAATTCCATGCCACTAAATGTTATAATTCATTCCAAAAGGAATCAGTATG [CCAAAATATAAATTTACTGTACT]TGTAGATCTATTTACAAATATAACACT ATTTCAGGGAAATGTCAAACATTTACTTATTTTTGGAGATTTCCAACCAA TCTTTAGATGTTTACATTCAAAATGAATGAGTAGATAGAGGAAACCAATA AAAGAGAGCCCAAGGTTAAATAC	TGTAAATAGTACATTATAACAACCGCA	ACCTTGGGCTCTCTTTTATTGGT	27	23	311	OTA-9	No Off-target Effect
TGAACTTTATATTTATATTTAGG	*...*.*..*..........	4	0.899986	0.504202	3	120787592	120787614	-	intron	6530403H02Rik	CACATGTGATTTAGGGGAGAGTTAGCTCTGTGACTTCAACATCAATCACA GCAGGTTTCTGCCAAACCCTGACTAGAGTGACTCCCGCTCTAAGCCGCTC TTTACTTATCTGAATAGAGGGATAACAAAATCGTTTCTTAGTAATAAAAA [CCTAAATATAAATATAAAGTTCA]AATCTAAGGCAAAGCAGAAGGTCTCCC TGGGATGACACTCCTTGGAGGATGGTGTGGACCCAGCTTCAGGCTGAGCC TTTCTCCCTTGAGCAGCCTCCTGTTTCACTAAGGGCCATTGGAATGACAC GTGGCGTTGTCAACCATTCTCAA	TGTGATTTAGGGGAGAGTTAGCT	GACAACGCCACGTGTCATTC	23	20	307	OTA-10	No Off-target Effect
GAAATTGCAAACTAATATTTTGG	.*.....*...*.*......	4	0.110194	0.496241	13	12208399	12208421	-	intron	Mtr	GAACGGACAGAGACTACACACTAACGGGGGATGGGCTGGTCATGCCTGTA AACACTGTAAAAGGAACAGCACCCAGGGGTTGGGAAGAGTGTTTTCAAAC AGGAGTGAGTTAGGGAGATGGTCTTAAGATGATGGCAACTAATTCTATTT [CCAAAATATTAGTTTGCAATTTC]AATATAAATGGGGCCCTTTAAACACTT ACATGAGCATTATGTCTGAAGCCTAGGAAAAGAGAGCCACATGAAGACAC TGGGGTCTTACCAATGGTAGACTGTACAGAGTCAAAACACTGCACAGATT ATATGGTTGATGGGCCTAACTGG	AGACTACACACTAACGGGGGA	CCAGTTAGGCCCATCAACCA	21	20	313	OTA-11	No Off-target Effect
AGAACTGTTTATTTATATTTTGG	*...*...**..........	4	0.805112	0.476471	4	77886243	77886265	+	intron	Ptprd	AATGTGGGGTACACCCACATAAAAGCAGGAGCAGGGGGAGTGGGATAGGT GGTTTTCTGGAGGAAAACAAGGAAAGGGGATATCATTTGAAATGTAAATA AAGAAAATAGCCAAGAAAAATTAAAGAAATGAAAAAAAAAACAATGGCAA [AGAACTGTTTATTTATATTTTGG]TAGAGCAAGTTGAAATATCTGCATGCA CACTTAGAACTGAGTATTCTGTCATGCAAAGTTATATATCTATATCTATA TATATTTCTATATTAATATGTCCATGATTCCGTTAGTGAGGGTAATAATT TGAAGTTTGAAATTACGTCATCA	ATAAAAGCAGGAGCAGGGGG	TGATGACGTAATTTCAAACTTCAAATT	20	27	305	OTA-12	No Off-target Effect
TAAATTGCAGATTTATATTTGGG	**.....*.*..........	4	1.3177	0.470085	10	103139964	103139986	-	intron	Lrriq1	AATCCAGACTCTCTTGTGTCCATCATGTCTCTAAGACCAGCACCACTGGG AAAACACTGCTAAGTTTGGATTGGGATGGACTCTGGCCTCTTGAACCACA TTAACACCAATATTTGTTTGCATATACAAGTACTAATTTAAATTTAACTT [CCCAAATATAAATCTGCAATTTA]CTAAAGATCCACAAAGCCAAAAATACA TAATTTTCAATGTTTATTCATAACTTTAATGTTGAATCAGGTGCCAGATA TGTTAGTGGATTCTGGAAATTTTATAGGTAGAGAGACTCAACTGCTTTAT AATTCAGAGTGAATTCTATTATT	AATCCAGACTCTCTTGTGTCCA	TATAAAGCAGTTGAGTCTCTCTACCT	22	26	301	OTA-13	No Off-target Effect
TTTATTATAAATTTATATTTGGG	***...*.............	4	0.919204	0.449198	12	34462260	34462282	-	intron	Hdac9	TTTTAATTTTATGATAAACAAACCACATGATTATTTTCAAACGATACATT TGTTCCATCAATTCCTGCCTAGGCATTTGGGATAAAAAGGAGAATTAGTC ATAACTCATAAACACTATTTAAAATGGTATGTAAATATAGAAAATGAAAG [CCCAAATATAAATTTATAATAAA]TTTCCGGGAGAAAGGCACGTCCATATA TTTCCAGGAAAAAAAGGGGGCACAACTTAAAATTTAAGAACTAGTAGTAT TTTGATAAATTAGATTAAATAAAATATTAGAACAGAATTTCACCCAGAAG GAACAGGATGTTCACAAGGACAT	ACAAACCACATGATTATTTTCAAACGA	TGTCCTTGTGAACATCCTGTT	27	21	305	OTA-14	No Off-target Effect
TGTATTGAAAATCTATATTTAGG	*.*....*....*.......	4	0.573581	0.44582	1	29489338	29489360	-	intergenic	mmu-mir-6342-Gm23771	ATTATCCAGAGGAAACTTGACATTCAGAATTCCAAAAATGGTTATAACTA TAATAAGTCAGATATTGAAAAATTTTATTTAAAAATAGACTAACCTCACA CTTACAAATATATGTGTATGATTTTGTCCTATTTACCATGTGTGGTCATA [CCTAAATATAGATTTTCAATACA]TTCTCACAATGAGTTTGCATACTTTTT ATATAAATCTATAGTCTTTAACATATTCTTTATAAAAATGCCTAATTAAG TTAGCTGTCAATGTTATTTTATAAACTGGTATTTTGTAAACTAATAATAA TCTTTAAATATGATTACTAATGA	TCCAGAGGAAACTTGACATTCAGA	ACATTGACAGCTAACTTAATTAGGCA	24	26	260	OTA-15	No Off-target Effect
