## Supplemental Table 2 for "Identification of a functional non-coding variant in the GABA_A_ receptor α2 subunit of the C57BL/6J mouse reference genome: Major implications for neuroscience research"

### Sheet: Sheet1
Table 1. Overrepresented functional terms for differentially expressed genes in the striatum of CRISPR engineered mice.
Database	Functional Terms	Total in Reference Set	Observed in Gene Set	Expected in Gene Set	p-value	FDR Value	Genes
GO Biological Process	Ion Transmembrane Transport	299	65	36.91	9.9e-07	0.00427	-
	Inorganic Ion Transmembrane Transport	231	53	28.51	2.09e-06	0.00427	-
	Ion Transport	403	80	49.75	2.4e-06	0.00427	-
	Transmembrane Transport	338	68	41.72	1.02e-05	0.0136	-
	Inorganic Cation Transmembrane Transport	204	45	25.18	3.92e-05	0.0349	-
GO Cellular Component	Neuron Part	470	91	60.26	7.46e-06	0.00403	-
	Membrane	1759	263	225.54	2.25e-05	0.00468	-
	Cell Projection	552	101	70.78	2.83e-05	0.00468	-
	Neuronal Cell Body	161	39	20.64	3.47e-05	0.00468	-
	Synapse	346	69	44.36	4.6e-05	0.00497	-
	Ion Channel Complex	133	33	17.05	8.64e-05	0.00778	-
	Cell Body	177	40	22.7	0.000147	0.00839	-
	Cytoplasm	1705	252	218.62	0.000158	0.00839	-
	Synapse Part	282	57	36.16	0.00016	0.00839	-
	Somatodendritic Compartment	257	53	32.95	0.000162	0.00839	-
GO Molecular Function	Ion Binding	1047	162	122.99	3.4e-06	0.00269	-
	Protein Binding	1539	220	180.79	5.55e-06	0.00269	-
	Substrate Specific Transport Activity	273	55	32.07	1.83e-05	0.0059	-
	Ion Transmembrane Transport Activity	238	49	27.96	3.05e-05	0.00701	-
	Substrate Specific Transmembrane Transport Activity	246	50	28.9	3.61e-05	0.00701	-
	Transporter Activity	302	58	35.48	4.72e-05	0.00763	-
	Transmembrane Transport Activity	257	50	30.19	0.00012	0.0167	-
	Anion Binding	496	83	58.27	0.000186	0.0226	-
	Extracellular Ligand Gated Ion Channel Activity	29	11	3.41	0.000244	0.0246	Glra3 Grik4 Gabra5 Gabra2 Gabra3 Gabrb1 Gabrd Gabrg2 Gria4 Glra2 Grin3a
	GABA Receptor Activity	13	7	1.53	0.000266	0.0246	Gabra5 Gabra2 Gabra3 Gabrb1 Gabrd Gabrg2 Gabbr2
KEGG	Morphine Addiction	55	19	7.2	2.13e-05	0.00541	Gabra5 Adcy8 Drd1 Gabra2 Gabra3 Gabrb1 Gabrd Gabrg2 Gnas Gnb5 Gng2 Gng3 Pde1a Pde1b Prkcb Adcy2 Pde4d Pde10a Gabbr2
	Retrograde Endocannabinoid Signaling	59	19	7.63	6.59e-05	0.00837	Gabra5 Adcy8 Slc17a6 Gabra2 Gabra3 Gabrb1 Gabrd Gabrg2 Gnb5 Gng2 Gng3 Gria4 Itpr1 Prkcb Mapk11 Adcy2 Napepld Mapk10 Abhd6
	Nicotine Addiction	23	10	2.98	0.000256	0.0217	Gabra5 Chrna4 Slc17a6 Gabra2 Gabra3 Gabrb1 Gabrd Gabrg2 Gria4 Grin3a
	Dopaminergic Synapse	52	16	6.73	0.000468	0.0268	Camk2d Arntl Drd1 Drd2 Drd3 Gnal Gnas Gnb5 Gng2 Gng3 Gria4 Itpr1 Prkcb Ppp1r1b Mapk11 Mapk10
	Calcium Signaling Pathway	84	22	10.87	0.000528	0.0268	Camk2d Adcy8 Adra1a Atp2b2 Camk4 Drd1 Gnal Gnas Htr5a Itpr1 Ntsr1 Pde1a Pde1b Prkcb Ryr2 Slc8a1 Adcy2 Trhr Orai3 Atp2b3 Atp2b4 Atp2b1
	cAMP Signaling Pathway	81	21	10.48	0.000829	0.0351	Camk2d Adcy8 Atp2b2 Camk4 Drd1 Drd2 Gnas Gria4 Htr1f Rac3 Pak1 Ppp1r1b Ryr2 Adcy2 Pde4d Gabbr2 Grin3a Mapk10 Atp2b3 Atp2b4 Atp2b1
	GABAergic Synapse	46	14	5.95	0.00122	0.0442	Gabra5 Adcy8 Gabra2 Gabra3 Gabrb1 Gabrd Gabrg2 Gnb5 Gng2 Gng3 Hap1 Prkcb Adcy2 Gabbr2
Mammalian Phenotype Ontology	Abnormal Emotion/Affect Behavior	205	46	27.58	0.000129	0.457	-
	Abnormal Learning/Memory/Conditioning	243	51	32.69	0.000327	0.457	-
	Abnormal Cognition	243	51	32.69	0.000327	0.457	-
	Abnormal Anxiety Related Response	126	30	16.95	0.000779	0.817	-
	Abnormal Prepulse Inhibition	49	15	6.59	0.00125	0.904	Gabra5 Mta3 Drd2 Gabra3 Gria4 Htr1f Cntnap4 Map6 Nrxn1 Ntsr1 Grin3a Srgap3 Stard10 Cib2 Herc3
	Abnormal Fear/Anxiety Related Behavior	137	31	18.43	0.00159	0.904	-
	Impaired Conditioned Place Preference Behavior	15	7	2.02	0.00181	0.904	Chrna4 Camk4 Drd1 Drd2 Drd3 Ppp1r1b Rgs4
	Abnormal CNS Synaptic Transmission	238	47	32.02	0.00239	0.904	-
